# A genome-wide CRISPR screen in *Anopheles* mosquito cells identifies essential genes and required components of clodronate liposome function

**DOI:** 10.1101/2024.09.24.614595

**Authors:** Enzo Mameli, George-Rafael Samantsidis, Raghuvir Viswanatha, Hyeogsun Kwon, David R. Hall, Matthew Butnaru, Yanhui Hu, Stephanie E. Mohr, Norbert Perrimon, Ryan C. Smith

**Author notes:** These authors contributed equally and are listed alphabetically (Enzo Mameli, George-Rafael Samantsidis).

## Abstract

*Anopheles* mosquitoes are the sole vector of human malaria, the most burdensome vector-borne disease worldwide. Strategies aimed at reducing mosquito populations and limiting their ability to transmit disease show the most promise for disease control. Therefore, gaining an improved understanding of mosquito biology, and specifically that of the immune response, can aid efforts to develop new approaches that limit malaria transmission. Here, we use a genome-wide CRISPR screening approach for the first time in mosquito cells to identify essential genes in *Anopheles* and identify genes for which knockout confers resistance to clodronate liposomes, which have been widely used in mammals and arthropods to ablate immune cells. In the essential gene screen, we identified a set of 1280 *Anopheles* genes that are highly enriched for genes involved in fundamental cell processes. For the clodronate liposome screen, we identified several candidate resistance factors and confirm their roles in the uptake and processing of clodronate liposomes through *in vivo* validation in *Anopheles gambiae*, providing new mechanistic detail of phagolysosome formation and clodronate liposome function. In summary, we demonstrate the application of a genome-wide CRISPR knockout platform in a major malaria vector and the identification of genes that are important for fitness and immune-related processes.
