## Supplementary Table 5 for "A genome-wide CRISPR screen in *Anopheles* mosquito cells identifies essential genes and required components of clodronate liposome function"

### Sheet: DIOPT_ARTHROPOD_2024-09-11_13h-
search_term	input_species_id	input_geneid1	input_geneid1_symbol	input_species_database	input_species_specific_geneid	output_geneid2	output_species_id	output_species_database	FBgn	Fly Gene	diopt_vote	best_score	best_score_rev	rank_order	rank	weight_score	mapping_level	prediction_methods	if_align
AGAP009105	7165	1280057	LOC1280057	VectorBase	AGAP009105	2768940	7227	FlyBase	FBgn0260439	Pp2A-29B	6	Yes	Yes	3	high	2.67	4	domainoid, oma, orthofinder, proteinortho, sonicparanoid, ortho_inspector	1
AGAP003534	7165	1274191	LOC1274191	VectorBase	AGAP003534	40504	7227	FlyBase	FBgn0053169	CG33169	5	Yes	Yes	3	high	2.28	4	domainoid, inparanoid, oma, orthofinder, ortho_inspector	1
AGAP009993	7165	1279416	LOC1279416	VectorBase	AGAP009993	33693	7227	FlyBase	FBgn0031643	CG3008	7	Yes	Yes	3	high	2.22	4	domainoid, inparanoid, oma, orthofinder, proteinortho, sonicparanoid, ortho_inspector	1
AGAP004097	7165	1274008	LOC1274008	VectorBase	AGAP004097	41869	7227	FlyBase	FBgn0038326	CG5044	7	Yes	Yes	3	high	2.4	4	domainoid, inparanoid, oma, orthofinder, proteinortho, sonicparanoid, ortho_inspector	1
AGAP008930	7165	1279901	LOC1279901	VectorBase	AGAP008930	246580	7227	FlyBase	FBgn0050381	PIG-X	6	Yes	Yes	3	high	1.77	4	domainoid, inparanoid, oma, orthofinder, sonicparanoid, ortho_inspector	1
AGAP001488	7165	4577244	LOC4577244	VectorBase	AGAP001488	31646	7227	FlyBase	FBgn0027108	Inx2	7	Yes	Yes	3	high	2.83	4	domainoid, inparanoid, oma, orthofinder, proteinortho, sonicparanoid, ortho_inspector	1
AGAP013061	7165	11175689	LOC11175689	VectorBase	AGAP013061	40611	7227	FlyBase	FBgn0037288	CG14661	7	Yes	Yes	3	high	2.21	4	domainoid, inparanoid, oma, orthofinder, proteinortho, sonicparanoid, ortho_inspector	1
AGAP011547	7165	1271211	LOC1271211	VectorBase	AGAP011547	30991	7227	FlyBase	FBgn0029525	CG18273	5	Yes	Yes	3	high	1.48	4	domainoid, inparanoid, oma, orthofinder, ortho_inspector	1
AGAP011017	7165	5667802	LOC5667802	VectorBase	AGAP011017	3771851	7227	FlyBase	FBgn0053927	CG33927	2	Yes	Yes	3	high	1.28	4	domainoid, sonicparanoid	1
AGAP004564	7165	1274705	LOC1274705	VectorBase	AGAP004564	42002	7227	FlyBase	FBgn0038436	Gyc89Db	7	Yes	Yes	3	high	2.41	4	domainoid, inparanoid, oma, orthofinder, proteinortho, sonicparanoid, ortho_inspector	1
AGAP005542	7165	1276225	LOC1276225	VectorBase	AGAP005542	39098	7227	FlyBase	FBgn0036000	CG3434	7	Yes	Yes	3	high	2.14	4	domainoid, inparanoid, oma, orthofinder, proteinortho, sonicparanoid, ortho_inspector	1
AGAP011562	7165	1271195	LOC1271195	VectorBase	AGAP011562	38219	7227	FlyBase	FBgn0035264	Oseg4	7	Yes	Yes	3	high	2.48	4	domainoid, inparanoid, oma, orthofinder, proteinortho, sonicparanoid, ortho_inspector	1
AGAP009432	7165	5668164	LOC5668164	VectorBase	AGAP009432	33906	7227	FlyBase	FBgn0031820	Daxx	3	Yes	Yes	3	high	1.42	4	orthofinder, sonicparanoid, ortho_inspector	1
AGAP010677	7165	1272481	LOC1272481	VectorBase	AGAP010677	37199	7227	FlyBase	FBgn0034418	CG15118	7	Yes	Yes	3	high	2.41	4	domainoid, inparanoid, oma, orthofinder, proteinortho, sonicparanoid, ortho_inspector	1
AGAP012129	7165	1280551	LOC1280551	VectorBase	AGAP012129	8674019	7227	FlyBase	FBgn0261381	mtTFB1	7	Yes	Yes	3	high	2.44	4	domainoid, inparanoid, oma, orthofinder, proteinortho, sonicparanoid, ortho_inspector	1
AGAP004532	7165	1274678	LOC1274678	VectorBase	AGAP004532	31703	7227	FlyBase	FBgn0029975	spidey	7	Yes	Yes	3	high	2.3	4	domainoid, inparanoid, oma, orthofinder, proteinortho, sonicparanoid, ortho_inspector	1
AGAP011685	7165	1280951	LOC1280951	VectorBase	AGAP011685	38002	7227	FlyBase	FBgn0004055	uzip	7	Yes	Yes	3	high	2.04	4	domainoid, inparanoid, oma, orthofinder, proteinortho, sonicparanoid, ortho_inspector	1
AGAP000190	7165	1272074	LOC1272074	VectorBase	AGAP000190	43664	7227	FlyBase	FBgn0020912	Ptx1	7	Yes	Yes	3	high	2.34	4	domainoid, inparanoid, oma, orthofinder, proteinortho, sonicparanoid, ortho_inspector	1
AGAP004887	7165	1275106	LOC1275106	VectorBase	AGAP004887	39088	7227	FlyBase	FBgn0005533	RpS17	7	Yes	Yes	3	high	2.82	4	domainoid, inparanoid, oma, orthofinder, proteinortho, sonicparanoid, ortho_inspector	1
AGAP003081	7165	1273755	LOC1273755	VectorBase	AGAP003081	42751	7227	FlyBase	FBgn0039068	CG13827	7	Yes	Yes	3	high	2.28	4	domainoid, inparanoid, oma, orthofinder, proteinortho, sonicparanoid, ortho_inspector	1
AGAP012340	7165	3291560	LOC3291560	VectorBase	AGAP012340	42236	7227	FlyBase	FBgn0263974	qin	3	Yes	Yes	3	high	1.31	4	inparanoid, oma, ortho_inspector	1
AGAP006236	7165	1276897	LOC1276897	VectorBase	AGAP006236	39425	7227	FlyBase	FBgn0036291	CG10681	6	Yes	Yes	3	high	2	4	domainoid, inparanoid, orthofinder, proteinortho, sonicparanoid, ortho_inspector	1
AGAP001419	7165	1281757	LOC1281757	VectorBase	AGAP001419	42460	7227	FlyBase	FBgn0038826	Syp	7	Yes	Yes	3	high	2.3	4	domainoid, inparanoid, oma, orthofinder, proteinortho, sonicparanoid, ortho_inspector	1
AGAP000939	7165	1270425	LOC1270425	VectorBase	AGAP000939	32529	7227	FlyBase	FBgn0025809	Paf-AHalpha	7	Yes	Yes	3	high	2.51	4	domainoid, inparanoid, oma, orthofinder, proteinortho, sonicparanoid, ortho_inspector	1
AGAP003904	7165	1269496	LOC1269496	VectorBase	AGAP003904	31174	7227	FlyBase	FBgn0025628	CG4199	7	Yes	Yes	3	high	2.3	4	domainoid, inparanoid, oma, orthofinder, proteinortho, sonicparanoid, ortho_inspector	1
AGAP002257	7165	1269304	LOC1269304	VectorBase	AGAP002257	31244	7227	FlyBase	FBgn0040334	Tsp3A	7	Yes	Yes	3	high	2.71	4	domainoid, inparanoid, oma, orthofinder, proteinortho, sonicparanoid, ortho_inspector	1
AGAP008757	7165	1275613	LOC1275613	VectorBase	AGAP008757	34965	7227	FlyBase	FBgn0015338	CG5861	7	Yes	Yes	3	high	2.7	4	domainoid, inparanoid, oma, orthofinder, proteinortho, sonicparanoid, ortho_inspector	1
AGAP001589	7165	1281584	LOC1281584	VectorBase	AGAP001589	43713	7227	FlyBase	FBgn0039849	CG11334	7	Yes	Yes	3	high	2.54	4	domainoid, inparanoid, oma, orthofinder, proteinortho, sonicparanoid, ortho_inspector	1
AGAP000879	7165	1277395	LOC1277395	VectorBase	AGAP000879	30980	7227	FlyBase	FBgn0004034	y	7	Yes	Yes	3	high	2.37	4	domainoid, inparanoid, oma, orthofinder, proteinortho, sonicparanoid, ortho_inspector	1
AGAP012141	7165	1280536	LOC1280536	VectorBase	AGAP012141	37433	7227	FlyBase	FBgn0261554	CG42672	7	Yes	Yes	3	high	2.51	4	domainoid, inparanoid, oma, orthofinder, proteinortho, sonicparanoid, ortho_inspector	1
AGAP007006	7165	1270096	LOC1270096	VectorBase	AGAP007006	43997	7227	FlyBase	FBgn0028371	jbug	7	Yes	Yes	3	high	2.58	4	domainoid, inparanoid, oma, orthofinder, proteinortho, sonicparanoid, ortho_inspector	1
AGAP001645	7165	1281527	LOC1281527	VectorBase	AGAP001645	32587	7227	FlyBase	FBgn0285954	caz	6	Yes	Yes	3	high	2.14	4	domainoid, inparanoid, oma, orthofinder, sonicparanoid, ortho_inspector	1
AGAP008336	7165	1277646	LOC1277646	VectorBase	AGAP008336	39032	7227	FlyBase	FBgn0035951	CG5068	7	Yes	Yes	3	high	2.41	4	domainoid, inparanoid, oma, orthofinder, proteinortho, sonicparanoid, ortho_inspector	1
AGAP005959	7165	1276630	LOC1276630	VectorBase	AGAP005959	38295	7227	FlyBase	FBgn0035328	yellow-g2	7	Yes	Yes	3	high	2.23	4	domainoid, inparanoid, oma, orthofinder, proteinortho, sonicparanoid, ortho_inspector	1
AGAP000114	7165	1272153	LOC1272153	VectorBase	AGAP000114	31429	7227	FlyBase	FBgn0003028	ovo	5	Yes	Yes	3	high	1.67	4	domainoid, inparanoid, oma, orthofinder, sonicparanoid	1
AGAP008293	7165	1277689	LOC1277689	VectorBase	AGAP008293	34226	7227	FlyBase	FBgn0015316	Try29F	5	Yes	No	2	moderate	2.17	4	domainoid, inparanoid, oma, sonicparanoid, ortho_inspector	1
AGAP010585	7165	5667992	LOC5667992	VectorBase	AGAP010585	36290	7227	FlyBase	FBgn0024732	Drep1	1	Yes	Yes	1	low	0.92	4	orthofinder	1
AGAP004588	7165	1275945	LOC1275945	VectorBase	AGAP004588	42244	7227	FlyBase	FBgn0038640	CG7706	7	Yes	Yes	3	high	2.08	4	domainoid, inparanoid, oma, orthofinder, proteinortho, sonicparanoid, ortho_inspector	1
AGAP004382	7165	1274529	LOC1274529	VectorBase	AGAP004382	48339	7227	FlyBase	FBgn0010042	GstD6	2	Yes	Yes	3	high	1.64	4	domainoid, oma	1
AGAP003004	7165	1272949	LOC1272949	VectorBase	AGAP003004	31746	7227	FlyBase	FBgn0265464	Traf6	7	Yes	Yes	3	high	2.2	4	domainoid, inparanoid, oma, orthofinder, proteinortho, sonicparanoid, ortho_inspector	1
AGAP000886	7165	1277403	LOC1277403	VectorBase	AGAP000886	41522	7227	FlyBase	FBgn0038039	CG5196	7	Yes	Yes	3	high	2.38	4	domainoid, inparanoid, oma, orthofinder, proteinortho, sonicparanoid, ortho_inspector	1
AGAP002672	7165	1273288	LOC1273288	VectorBase	AGAP002672	43028	7227	FlyBase	FBgn0039290	CG13654	7	Yes	Yes	3	high	2.24	4	domainoid, inparanoid, oma, orthofinder, proteinortho, sonicparanoid, ortho_inspector	1
AGAP010194	7165	1279614	LOC1279614	VectorBase	AGAP010194	33677	7227	FlyBase	FBgn0031628	CG3294	7	Yes	Yes	3	high	2.01	4	domainoid, inparanoid, oma, orthofinder, proteinortho, sonicparanoid, ortho_inspector	1
AGAP008768	7165	1275625	LOC1275625	VectorBase	AGAP008768	34928	7227	FlyBase	FBgn0028507	CG3793	7	Yes	Yes	3	high	2.66	4	domainoid, inparanoid, oma, orthofinder, proteinortho, sonicparanoid, ortho_inspector	1
AGAP002172	7165	1269382	LOC1269382	VectorBase	AGAP002172	47080	7227	FlyBase	FBgn0000028	acj6	7	Yes	Yes	3	high	2.62	4	domainoid, inparanoid, oma, orthofinder, proteinortho, sonicparanoid, ortho_inspector	1
AGAP012087	7165	1280586	LOC1280586	VectorBase	AGAP012087	35552	7227	FlyBase	FBgn0263144	bin3	6	Yes	Yes	3	high	1.94	4	domainoid, inparanoid, oma, orthofinder, sonicparanoid, ortho_inspector	1
AGAP006758	7165	4576429	LOC4576429	VectorBase	AGAP006758	41981	7227	FlyBase	FBgn0038418	pad	4	Yes	Yes	3	high	1.42	4	domainoid, oma, orthofinder, ortho_inspector	1
AGAP003872	7165	1271606	LOC1271606	VectorBase	AGAP003872	31204	7227	FlyBase	FBgn0003048	pcx	6	Yes	Yes	3	high	1.87	4	domainoid, inparanoid, oma, orthofinder, sonicparanoid, ortho_inspector	1
AGAP005256	7165	1274971	LOC1274971	VectorBase	AGAP005256	34977	7227	FlyBase	FBgn0028841	jhamt	7	Yes	Yes	3	high	2.26	4	domainoid, inparanoid, oma, orthofinder, proteinortho, sonicparanoid, ortho_inspector	1
AGAP004106	7165	1273929	LOC1273929	VectorBase	AGAP004106	42601	7227	FlyBase	FBgn0051163	SKIP	7	Yes	Yes	3	high	2.19	4	domainoid, inparanoid, oma, orthofinder, proteinortho, sonicparanoid, ortho_inspector	1
AGAP003416	7165	1272789	LOC1272789	VectorBase	AGAP003416	42647	7227	FlyBase	FBgn0038976	Pfdn5	7	Yes	Yes	3	high	2.29	4	domainoid, inparanoid, oma, orthofinder, proteinortho, sonicparanoid, ortho_inspector	1
AGAP004208	7165	1274046	LOC1274046	VectorBase	AGAP004208	40997	7227	FlyBase	FBgn0037581	CG7352	2	Yes	Yes	3	high	1.34	4	oma, orthofinder	1
AGAP006266	7165	1276920	LOC1276920	VectorBase	AGAP006266	40369	7227	FlyBase	FBgn0037081	barc	7	Yes	Yes	3	high	2.25	4	domainoid, inparanoid, oma, orthofinder, proteinortho, sonicparanoid, ortho_inspector	1
AGAP002734	7165	1273235	LOC1273235	VectorBase	AGAP002734	34323	7227	FlyBase	FBgn0032168	CG13126	7	Yes	Yes	3	high	2.03	4	domainoid, inparanoid, oma, orthofinder, proteinortho, sonicparanoid, ortho_inspector	1
AGAP001564	7165	1281604	LOC1281604	VectorBase	AGAP001564	31795	7227	FlyBase	FBgn0030049	Trf4-1	5	Yes	Yes	3	high	1.77	4	domainoid, inparanoid, orthofinder, sonicparanoid, ortho_inspector	1
AGAP012829	7165	5668415	LOC5668415	VectorBase	AGAP012829	33719	7227	FlyBase	FBgn0031664	CG8892	6	Yes	Yes	3	high	1.76	4	inparanoid, oma, orthofinder, proteinortho, sonicparanoid, ortho_inspector	1
AGAP001636	7165	3290493	LOC3290493	VectorBase	AGAP001636	45969	7227	FlyBase	FBgn0260399	gwl	7	Yes	Yes	3	high	2.32	4	domainoid, inparanoid, oma, orthofinder, proteinortho, sonicparanoid, ortho_inspector	1
AGAP012817	7165	3292527	LOC3292527	VectorBase	AGAP012817	246509	7227	FlyBase	FBgn0050187	CG30187	2	Yes	Yes	3	high	1.19	4	inparanoid, sonicparanoid	1
AGAP004563	7165	1274704	LOC1274704	VectorBase	AGAP004563	34189	7227	FlyBase	FBgn0016122	Acer	1	Yes	Yes	1	low	1.46	4	orthofinder	1
AGAP010555	7165	1275291	LOC1275291	VectorBase	AGAP010555	37632	7227	FlyBase	FBgn0034788	CG13532	2	Yes	No	2	moderate	1.64	4	oma, orthofinder	1
AGAP004022	7165	1278840	LOC1278840	VectorBase	AGAP004022	43329	7227	FlyBase	FBgn0263025	HSPBAP1	7	Yes	Yes	3	high	1.94	4	domainoid, inparanoid, oma, orthofinder, proteinortho, sonicparanoid, ortho_inspector	1

### Sheet: PANGEA GSEA GO SLIM1 BP
Gene Ontology sets>Gene Ontology Subsets>Generic GO consortium Subsets (GO slim)>SLIM1 GO BP
enrichment_2024-09-17 12:53:11
[Select]	Gene Set Category	Gene Set ID	Gene Set Name	Gene Set Size	Count Overlap Gene	Percentage Genes in Gene Set	Fold Enrichment	log2 fold	P value	P value calc log_10	Bonferroni	Benjamini & Hochberg	Benjamini & Yekutieli	Overlaping Gene Symbols	Overlapping Gene IDs
	SLIM1 GO BP	GO:0016070	RNA metabolic process	1920	15	24.59	1.7889	0.839	0.0161629	1.79148	0.274769	0.274769	0.945083	Daxx,Ptx1,barc,CG3294,CG3434,caz,pad,Syp,bin3,mtTFB1,ovo,Trf4-1,Traf6,acj6,CG3008	FBgn0031820,FBgn0020912,FBgn0037081,FBgn0031628,FBgn0036000,FBgn0285954,FBgn0038418,FBgn0038826,FBgn0263144,FBgn0261381,FBgn0003028,FBgn0030049,FBgn0265464,FBgn0000028,FBgn0031643
	SLIM1 GO BP	GO:0007610	behavior	674	6	9.836	2.0384	1.027	0.0729381	1.13705	1	0.619974	1	caz,Acer,jhamt,y,ovo,acj6	FBgn0285954,FBgn0016122,FBgn0028841,FBgn0004034,FBgn0003028,FBgn0000028
	SLIM1 GO BP	GO:0019538	protein metabolic process	2919	17	27.869	1.3336	0.415	0.11998	0.920892	1	0.679886	1	CG5068,RpS17,CG13126,CG5196,Traf6,qin,bin3,mtTFB1,Pp2A-29B,gwl,PIG-X,CG30187,Syp,Try29F,Acer,CG3793,CG3008	FBgn0035951,FBgn0005533,FBgn0032168,FBgn0038039,FBgn0265464,FBgn0263974,FBgn0263144,FBgn0261381,FBgn0260439,FBgn0260399,FBgn0050381,FBgn0050187,FBgn0038826,FBgn0015316,FBgn0016122,FBgn0028507,FBgn0031643
	SLIM1 GO BP	GO:0016043	cellular component organization	3106	17	27.869	1.2533	0.326	0.180986	0.742354	1	0.769192	1	uzip,CG7352,gwl,Drep1,Daxx,acj6,caz,CG13827,Syp,spidey,Pp2A-29B,ovo,CG5196,Oseg4,bin3,jbug,pcx	FBgn0004055,FBgn0037581,FBgn0260399,FBgn0024732,FBgn0031820,FBgn0000028,FBgn0285954,FBgn0039068,FBgn0038826,FBgn0029975,FBgn0260439,FBgn0003028,FBgn0038039,FBgn0035264,FBgn0263144,FBgn0028371,FBgn0003048
	SLIM1 GO BP	GO:0006259	DNA metabolic process	319	2	3.279	1.4356	0.522	0.407638	0.389725	1	0.909072	1	Drep1,ovo	FBgn0024732,FBgn0003028
	SLIM1 GO BP	GO:0048856	anatomical structure development	3179	15	24.59	1.0805	0.112	0.414781	0.382181	1	0.909072	1	uzip,caz,acj6,y,ovo,Traf6,barc,Ptx1,pad,Syp,Inx2,Acer,jbug,Daxx,Drep1	FBgn0004055,FBgn0285954,FBgn0000028,FBgn0004034,FBgn0003028,FBgn0265464,FBgn0037081,FBgn0020912,FBgn0038418,FBgn0038826,FBgn0027108,FBgn0016122,FBgn0028371,FBgn0031820,FBgn0024732
	SLIM1 GO BP	GO:0044085	cellular component biogenesis	1458	7	11.475	1.0994	0.137	0.455724	0.341298	1	0.909072	1	CG3008,Syp,Oseg4,Pp2A-29B,Daxx,mtTFB1,caz	FBgn0031643,FBgn0038826,FBgn0035264,FBgn0260439,FBgn0031820,FBgn0261381,FBgn0285954
	SLIM1 GO BP	GO:0040011	locomotion	712	3	4.918	0.9648	-0.052	0.607648	0.216348	1	0.909072	1	uzip,jbug,acj6	FBgn0004055,FBgn0028371,FBgn0000028
	SLIM1 GO BP	GO:0048869	cellular developmental process	1942	8	13.115	0.9433	-0.084	0.626908	0.202796	1	0.909072	1	jbug,ovo,barc,acj6,Drep1,Inx2,uzip,Syp	FBgn0028371,FBgn0003028,FBgn0037081,FBgn0000028,FBgn0024732,FBgn0027108,FBgn0004055,FBgn0038826
	SLIM1 GO BP	GO:0033036	macromolecule localization	983	4	6.557	0.9318	-0.102	0.630587	0.200255	1	0.909072	1	Oseg4,spidey,Tsp3A,CG5196	FBgn0035264,FBgn0029975,FBgn0040334,FBgn0038039
	SLIM1 GO BP	GO:0044281	small molecule metabolic process	799	3	4.918	0.8598	-0.218	0.685917	0.163729	1	0.909072	1	Gyc89Db,CG11334,y	FBgn0038436,FBgn0039849,FBgn0004034
	SLIM1 GO BP	GO:0007049	cell cycle	848	3	4.918	0.8101	-0.304	0.72474	0.139818	1	0.909072	1	gwl,Pp2A-29B,spidey	FBgn0260399,FBgn0260439,FBgn0029975
	SLIM1 GO BP	GO:0050877	nervous system process	581	2	3.279	0.7882	-0.343	0.727468	0.138186	1	0.909072	1	acj6,SKIP	FBgn0000028,FBgn0051163
	SLIM1 GO BP	GO:0023052	signaling	1684	6	9.836	0.8159	-0.294	0.76012	0.119118	1	0.909072	1	Traf6,Gyc89Db,spidey,gwl,Pp2A-29B,Syp	FBgn0265464,FBgn0038436,FBgn0029975,FBgn0260399,FBgn0260439,FBgn0038826
	SLIM1 GO BP	GO:0050896	response to stimulus	3035	11	18.033	0.8299	-0.269	0.802122	0.0957593	1	0.909072	1	jbug,spidey,uzip,Traf6,CG3294,Pp2A-29B,CG5044,acj6,Gyc89Db,Daxx,gwl	FBgn0028371,FBgn0029975,FBgn0004055,FBgn0265464,FBgn0031628,FBgn0260439,FBgn0038326,FBgn0000028,FBgn0038436,FBgn0031820,FBgn0260399
	SLIM1 GO BP	GO:0006810	transport	1792	4	6.557	0.5111	-0.968	0.96242	0.0166353	1	0.96242	1	Inx2,Tsp3A,CG5196,Oseg4	FBgn0027108,FBgn0040334,FBgn0038039,FBgn0035264

### Sheet: PANGEA GSEA DRSC GLAD
Other Gene sets>DRSC GLAD Gene Group
enrichment_2024-09-17 12:57:54
[Select]	Gene Set Category	Gene Set ID	Gene Set Name	Gene Set Size	Count Overlap Gene	Percentage Genes in Gene Set	Fold Enrichment	log2 fold	P value	P value calc log_10	Bonferroni	Benjamini & Hochberg	Benjamini & Yekutieli	Overlaping Gene Symbols	Overlapping Gene IDs
	DRSC GLAD Gene Group	GLAD:24594	Methyltransferase	180	5	8.197	6.3607	2.669	0.00111576	2.95243	0.0245467	0.0245467	0.0905975	mtTFB1,CG3793,bin3,CG13126,jhamt	FBgn0261381,FBgn0028507,FBgn0263144,FBgn0032168,FBgn0028841
	DRSC GLAD Gene Group	GLAD:24601	RNA-binding	577	5	8.197	1.9843	0.989	0.106775	0.97153	1	0.861439	1	Syp,CG3294,barc,caz,bin3	FBgn0038826,FBgn0031628,FBgn0037081,FBgn0285954,FBgn0263144
	DRSC GLAD Gene Group	GLAD:24603	Serine proteases	143	2	3.279	3.2026	1.679	0.129096	0.889086	1	0.861439	1	CG30187,Try29F	FBgn0050187,FBgn0015316
	DRSC GLAD Gene Group	GLAD:24604	Spliceosome	321	3	4.918	2.14	1.098	0.164912	0.782747	1	0.861439	1	Syp,CG3294,caz	FBgn0038826,FBgn0031628,FBgn0285954
	DRSC GLAD Gene Group	GLAD:24608	Ubiquitin-related	457	3	4.918	1.5032	0.588	0.322113	0.491991	1	0.861439	1	CG15118,Traf6,CG8892	FBgn0034418,FBgn0265464,FBgn0031664
	DRSC GLAD Gene Group	GLAD:24605	Transcription factor/DNA binding	1146	6	9.836	1.1989	0.262	0.384766	0.414803	1	0.861439	1	caz,acj6,ovo,pad,Daxx,Ptx1	FBgn0285954,FBgn0000028,FBgn0003028,FBgn0038418,FBgn0031820,FBgn0020912
	DRSC GLAD Gene Group	GLAD:24592	Metabolic vs1	1708	8	13.115	1.0725	0.101	0.473812	0.324394	1	0.861439	1	spidey,Paf-AHalpha,CG5068,CG5044,jhamt,PIG-X,CG11334,GstD6	FBgn0029975,FBgn0025809,FBgn0035951,FBgn0038326,FBgn0028841,FBgn0050381,FBgn0039849,FBgn0010042
	DRSC GLAD Gene Group	GLAD:24586	Glycoproteins	383	2	3.279	1.1957	0.258	0.501587	0.299654	1	0.861439	1	uzip,CG13654	FBgn0004055,FBgn0039290
	DRSC GLAD Gene Group	GLAD:24589	Kinases	386	2	3.279	1.1864	0.247	0.505762	0.296054	1	0.861439	1	CG3008,gwl	FBgn0031643,FBgn0260399
	DRSC GLAD Gene Group	GLAD:24585	Cytoskeletal	461	2	3.279	0.9934	-0.01	0.602725	0.219881	1	0.861439	1	ovo,jbug	FBgn0003028,FBgn0028371
	DRSC GLAD Gene Group	GLAD:24593	Metabolic vs2	2381	10	16.393	0.9617	-0.056	0.607006	0.216807	1	0.861439	1	CG11334,Gyc89Db,spidey,CG5068,jhamt,PIG-X,CG5044,y,GstD6,Paf-AHalpha	FBgn0039849,FBgn0038436,FBgn0029975,FBgn0035951,FBgn0028841,FBgn0050381,FBgn0038326,FBgn0004034,FBgn0010042,FBgn0025809
	DRSC GLAD Gene Group	GLAD:24595	Mitochondrial	978	4	6.557	0.9365	-0.095	0.626501	0.203078	1	0.861439	1	CG5044,spidey,CG13126,Inx2	FBgn0038326,FBgn0029975,FBgn0032168,FBgn0027108
	DRSC GLAD Gene Group	GLAD:24606	Trans-membrane proteins	3660	14	22.951	0.8759	-0.191	0.762149	0.11796	1	0.908018	1	CG33169,PIG-X,pcx,CG42672,Tsp3A,Inx2,spidey,CG14661,CG5196,Try29F,CG5861,CG13827,CG13654,uzip	FBgn0053169,FBgn0050381,FBgn0003048,FBgn0261554,FBgn0040334,FBgn0027108,FBgn0029975,FBgn0037288,FBgn0038039,FBgn0015316,FBgn0015338,FBgn0039068,FBgn0039290,FBgn0004055
	DRSC GLAD Gene Group	GLAD:24602	Secreted proteins	784	2	3.279	0.5841	-0.776	0.864109	0.0634315	1	0.946442	1	Acer,y	FBgn0016122,FBgn0004034

### Sheet: PANGEA GSEA FlyBase Phenotype
Other Gene sets>Phenotype>FlyBase phenotype for classical alleles
enrichment_2024-09-17 12:59:29
[Select]	Gene Set Category	Gene Set ID	Gene Set Name	Gene Set Size	Count Overlap Gene	Percentage Genes in Gene Set	Fold Enrichment	log2 fold	P value	P value calc log_10	Bonferroni	Benjamini & Hochberg	Benjamini & Yekutieli	Overlaping Gene Symbols	Overlapping Gene IDs
	FlyBase phenotype for classical alleles	FBcv:0000681	abnormal sensory perception	287	6	9.836	4.7871	2.259	0.00153691	2.81335	0.0814563	0.0814563	0.371189	acj6,SKIP,bin3,Gyc89Db,Inx2,Oseg4	FBgn0000028,FBgn0051163,FBgn0263144,FBgn0038436,FBgn0027108,FBgn0035264
	FlyBase phenotype for classical alleles	FBcv:0000404	abnormal smell perception	143	4	6.557	6.4051	2.679	0.00349825	2.45615	0.185407	0.0927035	0.422442	SKIP,bin3,acj6,Inx2	FBgn0051163,FBgn0263144,FBgn0000028,FBgn0027108
	FlyBase phenotype for classical alleles	FBcv:0006002	decreased fecundity	228	4	6.557	4.0173	2.006	0.017472	1.75766	0.926016	0.308672	1	jhamt,ovo,Daxx,qin	FBgn0028841,FBgn0003028,FBgn0031820,FBgn0263974
	FlyBase phenotype for classical alleles	FBcv:0000366	female sterile	761	7	11.475	2.1063	1.075	0.0471276	1.32672	1	0.499553	1	RpS17,Inx2,barc,pcx,gwl,qin,ovo	FBgn0005533,FBgn0027108,FBgn0037081,FBgn0003048,FBgn0260399,FBgn0263974,FBgn0003028
	FlyBase phenotype for classical alleles	FBcv:0000705	abnormal sleep	216	3	4.918	3.1803	1.669	0.0683354	1.16535	1	0.517397	1	Acer,CG4199,bin3	FBgn0016122,FBgn0025628,FBgn0263144
	FlyBase phenotype for classical alleles	FBcv:0000355	abnormal eye color	108	2	3.279	4.2404	2.084	0.0807786	1.0927	1	0.526627	1	y,caz	FBgn0004034,FBgn0285954
	FlyBase phenotype for classical alleles	FBcv:0000389	paralytic	134	2	3.279	3.4177	1.773	0.116089	0.935208	1	0.526627	1	jbug,Syp	FBgn0028371,FBgn0038826
	FlyBase phenotype for classical alleles	FBcv:0000364	sterile	1138	8	13.115	1.6097	0.687	0.120724	0.918207	1	0.526627	1	qin,y,ovo,gwl,Inx2,pcx,RpS17,barc	FBgn0263974,FBgn0004034,FBgn0003028,FBgn0260399,FBgn0027108,FBgn0003048,FBgn0005533,FBgn0037081
	FlyBase phenotype for classical alleles	FBcv:0000725	abnormal oxidative stress response	142	2	3.279	3.2251	1.689	0.127634	0.894033	1	0.526627	1	Daxx,spidey	FBgn0031820,FBgn0029975
	FlyBase phenotype for classical alleles	FBcv:0000394	abnormal circadian rhythm	286	3	4.918	2.4019	1.264	0.129173	0.88883	1	0.526627	1	caz,Acer,gwl	FBgn0285954,FBgn0016122,FBgn0260399
	FlyBase phenotype for classical alleles	FBcv:0000008	modifier of variegation	161	2	3.279	2.8445	1.508	0.156043	0.806756	1	0.553957	1	y,bin3	FBgn0004034,FBgn0263144
	FlyBase phenotype for classical alleles	FBcv:0000419	abnormal feeding behavior	168	2	3.279	2.726	1.447	0.1668	0.777803	1	0.553957	1	ovo,Inx2	FBgn0003028,FBgn0027108
	FlyBase phenotype for classical alleles	FBcv:0000428	abnormal cell size	331	3	4.918	2.0754	1.053	0.175631	0.7554	1	0.553957	1	Traf6,spidey,barc	FBgn0265464,FBgn0029975,FBgn0037081
	FlyBase phenotype for classical alleles	FBcv:0000375	semi-fertile	202	2	3.279	2.2672	1.181	0.220567	0.656459	1	0.553957	1	Daxx,y	FBgn0031820,FBgn0004034
	FlyBase phenotype for classical alleles	FBcv:0000721	abnormal mating behavior	203	2	3.279	2.256	1.174	0.222176	0.653304	1	0.553957	1	jhamt,y	FBgn0028841,FBgn0004034
	FlyBase phenotype for classical alleles	FBcv:0000679	abnormal circadian behavior	212	2	3.279	2.1602	1.111	0.236692	0.625816	1	0.553957	1	gwl,Acer	FBgn0260399,FBgn0016122
	FlyBase phenotype for classical alleles	FBcv:0000400	abnormal mating	226	2	3.279	2.0264	1.019	0.259376	0.58607	1	0.553957	1	y,jhamt	FBgn0004034,FBgn0028841
	FlyBase phenotype for classical alleles	FBcv:0000365	semi-sterile	618	4	6.557	1.4821	0.568	0.28393	0.546788	1	0.553957	1	CG3008,qin,Pp2A-29B,Inx2	FBgn0031643,FBgn0263974,FBgn0260439,FBgn0027108
	FlyBase phenotype for classical alleles	FBcv:0000367	female semi-sterile	447	3	4.918	1.5368	0.62	0.310077	0.508531	1	0.553957	1	CG3008,qin,Pp2A-29B	FBgn0031643,FBgn0263974,FBgn0260439
	FlyBase phenotype for classical alleles	FBcv:0000435	abnormal neuroanatomy	1924	10	16.393	1.1901	0.251	0.32798	0.484153	1	0.553957	1	caz,Pp2A-29B,acj6,gwl,Oseg4,CG18273,jbug,Syp,barc,Pfdn5	FBgn0285954,FBgn0260439,FBgn0000028,FBgn0260399,FBgn0035264,FBgn0029525,FBgn0028371,FBgn0038826,FBgn0037081,FBgn0038976
	FlyBase phenotype for classical alleles	FBcv:0000385	short lived	1301	7	11.475	1.232	0.301	0.339883	0.468671	1	0.553957	1	Daxx,spidey,CG11334,Inx2,caz,Ptx1,Acer	FBgn0031820,FBgn0029975,FBgn0039849,FBgn0027108,FBgn0285954,FBgn0020912,FBgn0016122
	FlyBase phenotype for classical alleles	FBcv:0000424	abnormal cell death	690	4	6.557	1.3274	0.409	0.355762	0.448841	1	0.553957	1	Inx2,caz,Drep1,Daxx	FBgn0027108,FBgn0285954,FBgn0024732,FBgn0031820
	FlyBase phenotype for classical alleles	FBcv:0000434	abnormal neurophysiology	700	4	6.557	1.3085	0.388	0.36582	0.436732	1	0.553957	1	caz,Syp,Inx2,acj6	FBgn0285954,FBgn0038826,FBgn0027108,FBgn0000028
	FlyBase phenotype for classical alleles	FBcv:0000417	abnormal flight	973	5	8.197	1.1767	0.235	0.421504	0.375198	1	0.619783	1	Try29F,caz,Oseg4,CG33169,Gyc89Db	FBgn0015316,FBgn0285954,FBgn0035264,FBgn0053169,FBgn0038436
	FlyBase phenotype for classical alleles	FBcv:0006006	decreased occurrence of cell division	347	2	3.279	1.3198	0.4	0.449832	0.346949	1	0.619783	1	Inx2,barc	FBgn0027108,FBgn0037081
	FlyBase phenotype for classical alleles	FBcv:0000387	abnormal behavior	1690	8	13.115	1.0839	0.116	0.461413	0.33591	1	0.619783	1	jhamt,y,Acer,caz,acj6,ovo,gwl,Inx2	FBgn0028841,FBgn0004034,FBgn0016122,FBgn0285954,FBgn0000028,FBgn0003028,FBgn0260399,FBgn0027108
	FlyBase phenotype for classical alleles	FBcv:0000450	abnormal developmental rate	580	3	4.918	1.1844	0.244	0.467761	0.329976	1	0.619783	1	RpS17,jhamt,spidey	FBgn0005533,FBgn0028841,FBgn0029975
	FlyBase phenotype for classical alleles	FBcv:0000671	abnormal cell cycle	594	3	4.918	1.1565	0.21	0.483634	0.315483	1	0.625186	1	spidey,gwl,ovo	FBgn0029975,FBgn0260399,FBgn0003028
	FlyBase phenotype for classical alleles	FBcv:0000665	abnormal body size	447	2	3.279	1.0245	0.035	0.585734	0.232299	1	0.721952	1	y,Inx2	FBgn0004034,FBgn0027108
	FlyBase phenotype for classical alleles	FBcv:0000357	abnormal size	1450	6	9.836	0.9475	-0.078	0.617641	0.209264	1	0.727443	1	Traf6,jbug,y,RpS17,Syp,Inx2	FBgn0265464,FBgn0028371,FBgn0004034,FBgn0005533,FBgn0038826,FBgn0027108
	FlyBase phenotype for classical alleles	FBcv:0000709	abnormal cell number	994	4	6.557	0.9215	-0.118	0.639479	0.194174	1	0.736791	1	ovo,Pp2A-29B,Inx2,barc	FBgn0003028,FBgn0260439,FBgn0027108,FBgn0037081
	FlyBase phenotype for classical alleles	FBcv:0000408	abnormal stress response	1222	3	4.918	0.5622	-0.831	0.911596	0.0401977	1	0.929127	1	Daxx,spidey,Gyc89Db	FBgn0031820,FBgn0029975,FBgn0038436
	FlyBase phenotype for classical alleles	FBcv:0000414	abnormal locomotor behavior	1157	2	3.279	0.3958	-1.337	0.966927	0.0146062	1	0.966927	1	caz,acj6	FBgn0285954,FBgn0000028

### Sheet: PANGEA GSEA GO SLIM2 BP
Gene Ontology Subsets>Drosophila GO Subsets (GO slim)>SLIM2 GO BP
enrichment_2024-09-17 13:01:25
[Select]	Gene Set Category	Gene Set ID	Gene Set Name	Gene Set Size	Count Overlap Gene	Percentage Genes in Gene Set	Fold Enrichment	log2 fold	P value	P value calc log_10	Bonferroni	Benjamini & Hochberg	Benjamini & Yekutieli	Overlaping Gene Symbols	Overlapping Gene IDs
	SLIM2 GO BP	GO:0006497	protein lipidation	70	2	3.279	6.5424	2.71	0.0374735	1.42628	1	0.697774	1	CG5196,PIG-X	FBgn0038039,FBgn0050381
	SLIM2 GO BP	GO:0016071	mRNA metabolic process	425	5	8.197	2.6939	1.43	0.037694	1.42373	1	0.697774	1	Syp,barc,Trf4-1,CG3294,caz	FBgn0038826,FBgn0037081,FBgn0030049,FBgn0031628,FBgn0285954
	SLIM2 GO BP	GO:0006351	transcription, DNA-templated	1236	9	14.754	1.6674	0.738	0.0869057	1.06095	1	0.697774	1	mtTFB1,bin3,Traf6,Ptx1,acj6,Daxx,caz,ovo,pad	FBgn0261381,FBgn0263144,FBgn0265464,FBgn0020912,FBgn0000028,FBgn0031820,FBgn0285954,FBgn0003028,FBgn0038418
	SLIM2 GO BP	GO:0044782	cilium organization	131	2	3.279	3.4959	1.806	0.111834	0.951427	1	0.697774	1	Oseg4,CG7352	FBgn0035264,FBgn0037581
	SLIM2 GO BP	GO:0016072	rRNA metabolic process	145	2	3.279	3.1584	1.659	0.132033	0.879319	1	0.697774	1	CG3008,mtTFB1	FBgn0031643,FBgn0261381
	SLIM2 GO BP	GO:0035556	intracellular signal transduction	632	5	8.197	1.8116	0.857	0.141259	0.849984	1	0.697774	1	Traf6,Pp2A-29B,gwl,Gyc89Db,spidey	FBgn0265464,FBgn0260439,FBgn0260399,FBgn0038436,FBgn0029975
	SLIM2 GO BP	GO:0006790	sulfur compound metabolic process	161	2	3.279	2.8445	1.508	0.156043	0.806756	1	0.697774	1	GstD6,CG11334	FBgn0010042,FBgn0039849
	SLIM2 GO BP	GO:0019098	reproductive behavior	167	2	3.279	2.7423	1.455	0.165255	0.781844	1	0.697774	1	jhamt,y	FBgn0028841,FBgn0004034
	SLIM2 GO BP	GO:0010256	endomembrane system organization	180	2	3.279	2.5443	1.347	0.18553	0.731587	1	0.697774	1	pcx,CG5196	FBgn0003048,FBgn0038039
	SLIM2 GO BP	GO:0006914	autophagy	183	2	3.279	2.5026	1.323	0.190261	0.720651	1	0.697774	1	Pp2A-29B,Traf6	FBgn0260439,FBgn0265464
	SLIM2 GO BP	GO:0006520	cellular amino acid metabolic process	192	2	3.279	2.3852	1.254	0.20455	0.6892	1	0.697774	1	CG11334,y	FBgn0039849,FBgn0004034
	SLIM2 GO BP	GO:0007626	locomotory behavior	205	2	3.279	2.234	1.16	0.225395	0.647055	1	0.697774	1	caz,acj6	FBgn0285954,FBgn0000028
	SLIM2 GO BP	GO:0042254	ribosome biogenesis	214	2	3.279	2.14	1.098	0.239927	0.619922	1	0.697774	1	CG3008,mtTFB1	FBgn0031643,FBgn0261381
	SLIM2 GO BP	GO:0008219	cell death	400	3	4.918	1.7174	0.78	0.254019	0.595134	1	0.697774	1	Drep1,Daxx,Traf6	FBgn0024732,FBgn0031820,FBgn0265464
	SLIM2 GO BP	GO:0007399	nervous system development	1205	7	11.475	1.3302	0.412	0.271501	0.566229	1	0.697774	1	uzip,caz,barc,ovo,acj6,jbug,Syp	FBgn0004055,FBgn0285954,FBgn0037081,FBgn0003028,FBgn0000028,FBgn0028371,FBgn0038826
	SLIM2 GO BP	GO:0000902	cell morphogenesis	606	4	6.557	1.5114	0.596	0.272174	0.565154	1	0.697774	1	uzip,acj6,ovo,jbug	FBgn0004055,FBgn0000028,FBgn0003028,FBgn0028371
	SLIM2 GO BP	GO:0016458	gene silencing	242	2	3.279	1.8924	0.92	0.285348	0.544625	1	0.697774	1	bin3,qin	FBgn0263144,FBgn0263974
	SLIM2 GO BP	GO:0042335	cuticle development	250	2	3.279	1.8319	0.873	0.298316	0.525324	1	0.697774	1	ovo,y	FBgn0003028,FBgn0004034
	SLIM2 GO BP	GO:0070647	protein modification by small protein conjugation or removal	287	2	3.279	1.5957	0.674	0.357688	0.446495	1	0.697774	1	Traf6,qin	FBgn0265464,FBgn0263974
	SLIM2 GO BP	GO:0050808	synapse organization	297	2	3.279	1.542	0.625	0.373469	0.427745	1	0.697774	1	caz,Syp	FBgn0285954,FBgn0038826
	SLIM2 GO BP	GO:0000226	microtubule cytoskeleton organization	359	2	3.279	1.2757	0.351	0.467413	0.330299	1	0.697774	1	Pp2A-29B,gwl	FBgn0260439,FBgn0260399
	SLIM2 GO BP	GO:0007600	sensory perception	376	2	3.279	1.218	0.285	0.49176	0.308247	1	0.697774	1	acj6,SKIP	FBgn0000028,FBgn0051163
	SLIM2 GO BP	GO:0034613	cellular protein localization	612	3	4.918	1.1225	0.167	0.503725	0.297806	1	0.697774	1	CG5196,Tsp3A,Oseg4	FBgn0038039,FBgn0040334,FBgn0035264
	SLIM2 GO BP	GO:0009605	response to external stimulus	1074	5	8.197	1.066	0.092	0.508972	0.293306	1	0.697774	1	Traf6,uzip,jbug,spidey,acj6	FBgn0265464,FBgn0004055,FBgn0028371,FBgn0029975,FBgn0000028
	SLIM2 GO BP	GO:0060429	epithelium development	1087	5	8.197	1.0533	0.075	0.51991	0.284072	1	0.697774	1	Inx2,ovo,Traf6,Syp,jbug	FBgn0027108,FBgn0003028,FBgn0265464,FBgn0038826,FBgn0028371
	SLIM2 GO BP	GO:0030154	cell differentiation	1894	8	13.115	0.9672	-0.048	0.597183	0.223893	1	0.760355	1	Inx2,uzip,Syp,Drep1,jbug,acj6,ovo,barc	FBgn0027108,FBgn0004055,FBgn0038826,FBgn0024732,FBgn0028371,FBgn0000028,FBgn0003028,FBgn0037081
	SLIM2 GO BP	GO:0042221	response to chemical	1251	5	8.197	0.9152	-0.128	0.648074	0.188375	1	0.760355	1	Pp2A-29B,jbug,uzip,Gyc89Db,acj6	FBgn0260439,FBgn0028371,FBgn0004055,FBgn0038436,FBgn0000028
	SLIM2 GO BP	GO:0051276	chromosome organization	758	3	4.918	0.9063	-0.142	0.650513	0.186744	1	0.760355	1	Daxx,gwl,bin3	FBgn0031820,FBgn0260399,FBgn0263144
	SLIM2 GO BP	GO:0006950	response to stress	1257	5	8.197	0.9108	-0.135	0.652359	0.185513	1	0.760355	1	Gyc89Db,CG5044,Traf6,Daxx,CG3294	FBgn0038436,FBgn0038326,FBgn0265464,FBgn0031820,FBgn0031628
	SLIM2 GO BP	GO:0006629	lipid metabolic process	508	2	3.279	0.9015	-0.15	0.655993	0.183101	1	0.760355	1	PIG-X,jhamt	FBgn0050381,FBgn0028841
	SLIM2 GO BP	GO:0007389	pattern specification process	563	2	3.279	0.8134	-0.298	0.711077	0.148083	1	0.788368	1	ovo,Syp	FBgn0003028,FBgn0038826
	SLIM2 GO BP	GO:0007166	cell surface receptor signaling pathway	687	2	3.279	0.6666	-0.585	0.808995	0.0920543	1	0.825175	1	Pp2A-29B,Traf6	FBgn0260439,FBgn0265464

### Sheet: PANGEA GSEA FlyBase Gene Groups
Other Gene sets>Gene group collections>FlyBase Gene Group
enrichment_2024-09-17 13:06:42
[Select]	Gene Set Category	Gene Set ID	Gene Set Name	Gene Set Size	Count Overlap Gene	Percentage Genes in Gene Set	Fold Enrichment	log2 fold	P value	P value calc log_10	Bonferroni	Benjamini & Hochberg	Benjamini & Yekutieli	Overlaping Gene Symbols	Overlapping Gene IDs
	FlyBase Gene Group	FBgg0001159	METHYLTRANSFERASES	127	5	8.197	9.0151	3.172	0.000227267	3.64346	0.022954	0.0142222	0.0739168	bin3,CG3793,mtTFB1,jhamt,CG13126	FBgn0263144,FBgn0028507,FBgn0261381,FBgn0028841,FBgn0032168
	FlyBase Gene Group	FBgg0001144	ONE-CARBON GROUP TRANSFERASES	133	5	8.197	8.6084	3.106	0.000281628	3.55032	0.0284444	0.0142222	0.0739168	mtTFB1,bin3,CG13126,CG3793,jhamt	FBgn0261381,FBgn0263144,FBgn0032168,FBgn0028507,FBgn0028841
	FlyBase Gene Group	FBgg0000086	YELLOW	14	2	3.279	32.7119	5.032	0.00165048	2.78239	0.166699	0.0555663	0.288793	y,yellow-g2	FBgn0004034,FBgn0035328
	FlyBase Gene Group	FBgg0001147	UNCLASSIFIED METHYLTRANSFERASES	21	2	3.279	21.808	4.447	0.00373468	2.42775	0.377203	0.0941116	0.489124	CG13126,jhamt	FBgn0032168,FBgn0028841
	FlyBase Gene Group	FBgg0001226	TRANSFERASES	1263	12	19.672	2.1756	1.121	0.00766427	2.11553	0.774091	0.0941116	0.489124	CG3793,jhamt,CG3008,CG5196,Traf6,bin3,GstD6,CG13126,CG3434,gwl,Trf4-1,mtTFB1	FBgn0028507,FBgn0028841,FBgn0031643,FBgn0038039,FBgn0265464,FBgn0263144,FBgn0010042,FBgn0032168,FBgn0036000,FBgn0260399,FBgn0030049,FBgn0261381
	FlyBase Gene Group	FBgg0001156	RNA METHYLTRANSFERASES	47	2	3.279	9.744	3.285	0.017878	1.74768	1	0.109326	0.5682	mtTFB1,bin3	FBgn0261381,FBgn0263144
	FlyBase Gene Group	FBgg0001715	ENZYMES	3740	22	36.066	1.347	0.43	0.0701248	1.15413	1	0.176033	0.914895	Hibch,CG3008,GstD6,Traf6,CG5068,CG13126,CG5196,bin3,Try29F,CG3793,CG4199,gwl,Acer,CG30187,CG11334,mtTFB1,jhamt,CG3434,Gyc89Db,spidey,HSPBAP1,Trf4-1	FBgn0038326,FBgn0031643,FBgn0010042,FBgn0265464,FBgn0035951,FBgn0032168,FBgn0038039,FBgn0263144,FBgn0015316,FBgn0028507,FBgn0025628,FBgn0260399,FBgn0016122,FBgn0050187,FBgn0039849,FBgn0261381,FBgn0028841,FBgn0036000,FBgn0038436,FBgn0029975,FBgn0263025,FBgn0030049
	FlyBase Gene Group	FBgg0000744	HOMEOBOX TRANSCRIPTION FACTORS	102	2	3.279	4.4899	2.167	0.073202	1.13548	1	0.176033	0.914895	acj6,Ptx1	FBgn0000028,FBgn0020912
	FlyBase Gene Group	FBgg0001078	S1A SERINE PROTEASES - TRYPSIN-LIKE	114	2	3.279	4.0173	2.006	0.0885878	1.05263	1	0.194508	1	Try29F,CG30187	FBgn0015316,FBgn0050187
	FlyBase Gene Group	FBgg0000746	HELIX-TURN-HELIX TRANSCRIPTION FACTORS	146	2	3.279	3.1368	1.649	0.133507	0.874497	1	0.247228	1	Ptx1,acj6	FBgn0020912,FBgn0000028
	FlyBase Gene Group	FBgg0001076	S1A SERINE PROTEASES	190	2	3.279	2.4104	1.269	0.201363	0.69602	1	0.317776	1	CG30187,Try29F	FBgn0050187,FBgn0015316
	FlyBase Gene Group	FBgg0000234	PROTEIN KINASES	218	2	3.279	2.1008	1.071	0.246403	0.608354	1	0.36272	1	gwl,CG3008	FBgn0260399,FBgn0031643
	FlyBase Gene Group	FBgg0001401	SERINE PEPTIDASES	231	2	3.279	1.9825	0.987	0.267492	0.572689	1	0.380517	1	Try29F,CG30187	FBgn0015316,FBgn0050187
	FlyBase Gene Group	FBgg0000745	TRANSCRIPTION FACTORS	628	4	6.557	1.4585	0.544	0.293791	0.531961	1	0.406479	1	acj6,pad,ovo,Ptx1	FBgn0000028,FBgn0038418,FBgn0003028,FBgn0020912
	FlyBase Gene Group	FBgg0001075	PEPTIDASE FAMILY S1A	258	2	3.279	1.7751	0.828	0.311252	0.506888	1	0.414616	1	Try29F,CG30187	FBgn0015316,FBgn0050187
	FlyBase Gene Group	FBgg0001081	PEPTIDASE FAMILY S1	260	2	3.279	1.7614	0.817	0.31448	0.502408	1	0.414616	1	Try29F,CG30187	FBgn0015316,FBgn0050187
	FlyBase Gene Group	FBgg0001397	PEPTIDASES	452	3	4.918	1.5198	0.604	0.316093	0.500185	1	0.414616	1	CG30187,Acer,Try29F	FBgn0050187,FBgn0016122,FBgn0015316
	FlyBase Gene Group	FBgg0001268	PHOSPHORUS-CONTAINING GROUP TRANSFERASES	458	3	4.918	1.4999	0.585	0.323318	0.49037	1	0.418655	1	Trf4-1,CG3008,gwl	FBgn0030049,FBgn0031643,FBgn0260399
	FlyBase Gene Group	FBgg0000732	C2H2 ZINC FINGER TRANSCRIPTION FACTORS	272	2	3.279	1.6837	0.752	0.333777	0.476544	1	0.425331	1	ovo,pad	FBgn0003028,FBgn0038418
	FlyBase Gene Group	FBgg0000729	ZINC FINGER TRANSCRIPTION FACTORS	302	2	3.279	1.5164	0.601	0.381305	0.418728	1	0.463997	1	pad,ovo	FBgn0038418,FBgn0003028
	FlyBase Gene Group	FBgg0001142	KINASES	365	2	3.279	1.2547	0.327	0.476083	0.322318	1	0.546413	1	gwl,CG3008	FBgn0260399,FBgn0031643
	FlyBase Gene Group	FBgg0000923	OXIDOREDUCTASES	602	3	4.918	1.1411	0.19	0.492609	0.307497	1	0.552048	1	HSPBAP1,spidey,CG4199	FBgn0263025,FBgn0029975,FBgn0025628
	FlyBase Gene Group	FBgg0001168	ACYLTRANSFERASES	380	2	3.279	1.2052	0.269	0.49739	0.303303	1	0.552048	1	CG5196,Traf6	FBgn0038039,FBgn0265464
	FlyBase Gene Group	FBgg0001372	ESTER BOND HYDROLASES	487	2	3.279	0.9404	-0.089	0.632909	0.198659	1	0.652284	1	Hibch,CG5068	FBgn0038326,FBgn0035951
	FlyBase Gene Group	FBgg0001302	HYDROLASES	1409	5	8.197	0.8126	-0.299	0.750033	0.12492	1	0.750033	1	Acer,Try29F,Hibch,CG30187,CG5068	FBgn0016122,FBgn0015316,FBgn0038326,FBgn0050187,FBgn0035951
