## Supplementary Table 6 for "A genome-wide CRISPR screen in *Anopheles* mosquito cells identifies essential genes and required components of clodronate liposome function"

### Sheet: Sheet1
Supplementary Table 6. Primers used for dsRNA synthesis and analysis of gene expression.
Gene ID	Annotation	Primer T7 F	Primer T7 R	Primer qPCR-F	Primer qPCR-R
AGAP001488	Inx2	taatacgactcactatagggCAGGTTCCTTCGTAACCAGC	taatacgactcactatagggGACGACACTGAGTCTCTCGCT	ATGCGGTTCTTCTTCTGCGA	TGGTCACCTTGGGAAAGACG
AGAP002238	Srp	taatacgactcactatagggGTACTACAAACTGCACAACGTGAAC	taatacgactcactatagggCTGGTTGTTATATTTGCTGTTGCTG	CAAGATGAACGGCATGAATC	CTGGTTCACCGACTTGATTG
AGAP002257	Tsp3A	taatacgactcactatagggTTTCCGTAGGCACAGATTCG	taatacgactcactatagggGTTCCGTTGCCTGTTGTCCT	AACATCATGTGCGGCTACCA	TCGAGCGTTTTGGCGAGATA
AGAP002672	TMEM8B	taatacgactcactatagggGGCGTTGTTACCCTCACACT	taatacgactcactatagggGTGCAGCGTAATATCGTTCG	CAGCACCACAAGTACGCAAC	AGGCAGGTGGAAAACACGAA
AGAP003004	Traf6	taatacgactcactatagggCAGAGTGCCGCTAAAGCTGA	taatacgactcactatagggCTTCATCCGGAGCAACAAAC	GCACGGGTACAAGTTTTGCG	CTTGATGCGTCCCTTGAACG
AGAP003534	SMCO4	taatacgactcactatagggTCTCGCTAATCTTGAAGGGG	taatacgactcactatagggCAAATAACCGATTTGTGCATGT	GCGGTGGACAGACGAAAGAAAC	ATCGTGGGCGAGTTTTCAGA
AGAP004382	GSTD3	taatacgactcactatagggCGCCACCCATCCCTTAAT	taatacgactcactatagggACGTCGTGTGGGAATCGTA	GCCTCATTTCACCGCCCTG	CTTCAGGTTCAGCGTAATGCC
AGAP008336	PPME1	taatacgactcactatagggAGCGGTCGATGTAGCAAAAG	taatacgactcactatagggACTTCACTGCTGAAATGAGCC	GAGTTTCCTCCGATCCCGTC	TTTTCCTCCGACGAGCCTTC
AGAP008757	TMEM147	taatacgactcactatagggGGGCGGAATTTACGTGTTTA	taatacgactcactatagggCACCAGCTTCCTGTCCAGAT	CACTTTGGTAACTGTGCCGC	AACGCATTTCCAGAACGCAC
AGAP009105	PP2A-29B	taatacgactcactatagggGCCAAGGTGACCGAGTTCT	taatacgactcactatagggCAGCGGCATGTACTCGATG	ACCTGATCCCCACCTTCGTA	CAGTTCCACCTCGTCCTGTG
AGAP009993	RIOK3	taatacgactcactatagggAACCCGTAGCGGAGGTAGAT	taatacgactcactatagggGGAATCACGCGATAGTTTTTG	ACGGTGGATGACGATATGCC	CGACGCTAAGTACCTCCTCC
